# Species-specific roles for the MAFA and MAFB transcription factors in regulating islet β cell identity

**DOI:** 10.1101/2022.10.20.512880

**Authors:** Jeeyeon Cha, Xin Tong, Emily Walker, Tehila Dahan, Veronica Cochrane, Sudipta Ashe, Ronan Russell, Anna Osipovich, Alex Mawla, Min Guo, Jin-hua Liu, Mark Huising, Mark Magnuson, Matthias Hebrok, Yuval Dor, Roland Stein

## Abstract

Type 2 diabetes (T2D) is associated with compromised identity of insulin-producing pancreatic islet beta (β) cells, characterized by inappropriate production of other islet cell-enriched hormones. Here we examined how hormone misexpression was influenced by the MAFA and MAFB transcription factors, closely related proteins that maintain islet cell function. Mice specifically lacking MafA in β cells demonstrated broad, population-wide changes in hormone gene expression with an overall gene signature closely resembling islet gastrin (Gast)-positive cells generated under conditions of chronic hyperglycemia and obesity. A human β cell line deficient in MAFB, but not one lacking MAFA, also produced a gastrin (GAST)-positive gene expression pattern. In addition, GAST was detected in human T2D β cells with low levels of MAFB. Moreover, evidence is provided that human MAFB can directly repress *GAST* gene transcription. These results support a novel, species-specific role for MafA and MAFB in maintaining adult mouse and human β cell identity, respectively, by repressing expression of Gast/GAST and other non-β cell hormones.
