## Supplemental Tables for "Species-specific roles for the MAFA and MAFB transcription factors in regulating islet β cell identity"

### Sheet: Supp Table 1 Mouse
	Gene identifier	Gene name	p_val	avg_logFC	pct.1	pct.2	p_val_adj
	ENSMUSG00000017165	Gast	0	0.452728	1	0	0
	ENSMUSG00000000394	Gcg	0.163828	0.40905	1	0.995	1
	ENSMUSG00000027350	Chgb	2.92e-10	0.307206	1	0.992	4.66e-06
	ENSMUSG00000032532	Cck	3.12e-05	0.236562	0.175	0.096	0.498429
	ENSMUSG00000004366	Sst	0.461239	0.230407	0.959	0.949	1
	ENSMUSG00000015401	Tmem27/Cltrn	1.3e-10	0.20506	0.994	0.987	2.09e-06
	ENSMUSG00000018339	Gpx3	0.00233083	0.203324	0.869	0.823	1
	ENSMUSG00000042750	Bex2	4.21e-08	0.195446	0.994	0.981	0.000672781
	ENSMUSG00000006930	Hap1	1.39e-08	0.17097	0.769	0.643	0.000222517
	ENSMUSG00000017311	Pyy	0.69307	0.169808	0.956	0.938	1
	ENSMUSG00000024990	Rbp4	0.155249	0.143897	0.278	0.243	1
	ENSMUSG00000020612	Prkar1a	0.00103099	0.143024	0.997	0.983	1
	ENSMUSG00000021194	Chga	0.000368207	0.130629	1	0.997	1
	ENSMUSG00000079262	Slco1a6	0.00191245	0.127955	0.725	0.666	1
	ENSMUSG00000026204	Ptprn	1.86e-07	0.125224	0.975	0.948	0.00297255
	ENSMUSG00000041681	Iapp	4.32e-08	0.124296	1	1	0.000690476
	ENSMUSG00000033880	Lgals3bp	4.1e-08	0.122409	0.95	0.915	0.000655261
	ENSMUSG00000061808	Ttr	0.368007	0.116337	1	0.992	1
	ENSMUSG00000031760	Mt3	0.000110702	0.113239	0.497	0.384	1
	ENSMUSG00000020225	Tmbim4	0.000295013	0.10095	0.962	0.946	1

### Sheet: Supp Table 2 Human
	Gene name	p_val	avg_log2FC	pct.1	pct.2	p_val_adj
	GAST	7.6e-92	5.4803	1	0.713	1.35e-87
	PCSK1N	6.61e-20	0.790489	0.97	0.841	1.18e-15
	SCGN	1.77e-19	0.901742	0.765	0.42	3.15e-15
	PTPRN	9.3e-19	0.535136	0.746	0.389	1.66e-14
	C4orf48	1.48e-17	0.550424	0.995	1	2.63e-13
	KIAA1244	1.92e-15	0.728924	0.754	0.446	3.42e-11
	ATP5E	2.43e-15	0.410478	1	1	4.33e-11
	KCNK16	3.42e-15	0.527441	0.801	0.497	6.09e-11
	SCG5	1.22e-14	1.03091	0.892	0.726	2.17e-10
	MAFB	1.64e-14	0.834331	0.802	0.535	2.92e-10
	H2AFJ	1.02e-13	0.555734	0.739	0.439	1.82e-09
	ISL1	2.6e-13	0.847562	0.567	0.261	4.63e-09
	APOC3	1.35e-12	0.726723	0.701	0.408	2.41e-08
	NEUROD1	2.03e-12	0.553623	0.775	0.497	3.62e-08
	C15orf48	4.07e-12	0.563501	0.617	0.325	7.26e-08
	KCTD12	1.09e-11	0.514295	0.83	0.58	1.94e-07
	CHGA	1.13e-11	0.465964	0.999	1	2.01e-07
	CALB2	1.18e-11	0.573302	0.558	0.274	2.09e-07
	HEPACAM2	1.26e-11	0.552296	0.827	0.58	2.24e-07
	F10	2.32e-11	0.459764	0.85	0.631	4.14e-07
	TTR	2.47e-11	1.91422	0.836	0.656	4.41e-07
	FXYD2	2.63e-11	1.06776	0.582	0.306	4.69e-07
	CPE	3.5e-11	0.518457	0.927	0.764	6.24e-07
	TMED8	4.18e-11	0.464417	0.756	0.49	7.45e-07
	PEMT	5.68e-11	0.77765	0.658	0.395	1.01e-06
	GNAS	7.56e-11	0.852823	0.982	0.936	1.35e-06
	CHGB	1.05e-10	0.538249	0.792	0.554	1.86e-06
	IFI27L2	1.8e-10	0.413033	0.72	0.459	3.21e-06
	STMN2	2.43e-10	0.429936	0.659	0.395	4.33e-06
	PYY	4.74e-10	2.28583	0.665	0.459	8.44e-06
	ERO1LB	7.15e-10	0.737584	0.503	0.255	1.27e-05
	PPP1R1A	1.09e-09	0.448059	0.79	0.561	1.95e-05
	TMEM190	4.53e-09	0.537741	0.537	0.287	8.06e-05
	ARX	4.63e-09	0.483861	0.159	0.013	8.24e-05
	SEZ6L	7.44e-09	0.424715	0.586	0.338	0.000132434
	COX17	1.41e-08	0.440863	0.939	0.847	0.000251327
	PAX6	1.48e-08	0.584193	0.397	0.185	0.000264443
	BTBD17	2.04e-08	0.802891	0.514	0.28	0.000363398
	CDH18	7.52e-08	0.59426	0.186	0.038	0.00133967
	LY6H	8.47e-08	0.557606	0.442	0.229	0.00150878
	IGFBP3	9.1e-08	0.576142	0.431	0.21	0.00162001
	FKBP2	1.8e-07	0.501747	0.982	0.936	0.00320172
	TSPAN1	2.17e-07	0.478151	0.526	0.306	0.00386342
	RGS4	2.33e-07	0.479015	0.794	0.605	0.00415769
	TMOD1	2.59e-07	0.574823	0.326	0.172	0.00461448
	CTSB	3.12e-07	0.464341	0.755	0.554	0.00555163
	ABCC8	3.39e-07	0.443862	0.503	0.293	0.00604008
	HIGD1A	3.68e-07	0.534653	0.843	0.72	0.00654902
	C10orf10	3.82e-07	0.979813	0.654	0.452	0.00680618
	FAM46A	7.62e-07	0.406676	0.574	0.357	0.013568
	DSP	7.87e-07	0.41018	0.918	0.815	0.0140157
	GHRL	1.2e-06	1.05054	0.501	0.293	0.0212877
	ETV1	5.71e-06	0.412769	0.524	0.325	0.101746
	CD99	8.84e-06	0.490305	0.974	0.975	0.157472
	INS	1.36e-05	1.58324	0.972	0.943	0.241532
	PPY	1.39e-05	2.30704	0.661	0.535	0.248236
	PEG10	0.000759883	0.4416	0.856	0.752	1
	CLU	0.000775158	0.811108	0.695	0.586	1
	SEC11C	0.000832043	0.441321	0.89	0.854	1
	PDK4	0.0015435	0.426453	0.573	0.465	1
	GCG	0.00535821	3.56617	0.737	0.662	1

### Sheet: Supp Table 3 Donors
	Paraffin sections
	Identifier	Disease duration	Age	Gender	Purpose
	ND
	AIAA021-ND-49y-M	0	49	Male	IF
	AIDV122-ND-55y-M	0	55	Male	IF
	AIKM105-ND-41y-M	0	41	Male	IF
	AGIK170-ND-33y-M	0	33	Male	IF
			44.5
	ND
	AFG1440-ND-45y-F	0	45	Female	IF
	AHAD144-ND-46y-F	0	46	Female	IF
	AHE2354-ND-51y-F	0	51	Female	IF
	AHGV031-ND-51y-F	0	51	Female	IF
			48.25
	T2D
	AEJR177-T2D-43y-1y-M	1	43	Male	IF
	AGIP132-T2D-39y-1y-M	1	39	Male	IF
	AHGG008-T2D-56y-4y-M	4	56	Male	IF
	AHGP286-T2D-40y-3y-M	3	40	Male	IF
			44.5
	T2D
	AGJU173-T2D-52y-0y-F	<1	52	Female	IF
	AHJG398-T2D-50y-5y-F	5	50	Female	IF
	AHBY259-T2D-53y-5y-F	5	53	Female	IF
			51.6667
	Whole islets
	Identifier	Disease duration	Age	Gender	Purpose
	ND
	IIDP: SAMN27361472	0	34	Male	Pseudoislet
	HPAP 122	0	21	Female	Pseudoislet

### Sheet: Supp Table 4 Primers
	Primers
	Mouse	Forward	Reverse
	18S	GTAACCCGTTGAACCCCATT	CCATCCAATCGGTAGTAGCG
	b-Actin	AGGTCATCACTATTGGCAACGA	CACTTCATGATGGAATTGAATGTAGTT
	GAPDH	AACTTTGGCATTGTGGAAGG	ACACATTGGGGGTAGGAACA
	Gast	GAACAGCGCCAGTTCAACAAGC	GCCAAAGTCCATCCATCCGTAG
	Mafa	CCTGTAGAGGAAGCCGAGGAA	CCTCCCCCAGTCGAGTATAGC
	Sst	CCAGACTCCGTCAGTTTCTGCA	GGCATCATTCTCTGTCTGGTTGG
	Ins1	CACTTCCT ACCCCTGCTGG	ACCACAAAGATGCTGTTTGACA
	Cck	TAGCGCGATACATCCAGCAGGT	GGTATTCGTAGTCCTCGGCACT
	ChgA	AGAACCAGAGCCCTGATGCCAA	CTCTGTGGTTGCCTCAAAGCCA
	ChgB	TCTACGACTCGGAGGAGCAGAT	CCGCTATCTTCTGGAGTTCCAG
	Iapp	CTCAGATGGACAAACGGAAGTGC	GACTGGACCAAGGTTGTTGCTG
	Ppy	GACACCTGAGCAGATGGCACAA	GAGAGCTGCACTCCAGGAAGTC
	Pyy	GCCACTACCTCAACCTGGTCAC	TCGCTGTCGTCTGTGAAGAGCA
	Human	Forward	Reverse
	GAPDH	CTCACCGGATGCACCAATGTT	CGCGTTGCTCACAATGTTCAT
	b-ACTIN	CACCATTGGCAATGAGCGGTTC	AGGTCTTTGCGGATGTCCACGT
	GAST	CCTCTCATCATCGAAGGCAGCT	CTTCTTCCTCCAGCCATGGTCC
	SST	CGCTGTCCATGGTCCTG	GGGCATCATTCTCCGTCT
	HHEX	GCGAGAGACAGGTCAAAACC	AGGGCGAACATTGAGAGCTA
	PPY	AGTGTACCCAGGGGACAATGC	CAGCATGTTGAGTGTATCTACGGA
	PYY	CGGACACGCTTCTTTCCAAAACG	TGGTTGGCAGATCTCCCAGGAG
	INS	AGAGGCCATCAAGCAGATCACTGT	ACAGGTGTTGGTTCACAAAGGCTG
	GCG	GAGATTTCCCAGAAGAGGTCG	TGGCGGCAAGATTATCAAGAA
	MAFA	GAGAGCGAGAAGTGCCAACT	TTCTCCTTGTACAGGTCCCG
	MAFB	CATAGAGAACGTGGCAGCAA	ATGCCCGGAACTTTTTCTTT
	PCSK1N	AGGAGGCAGGCGACGAGACAC	GCTCAGAGCCCACATCGTGGT
	RGS4	ACATCGGCTAGGTTTCCTGCTG	CAGGTTTTCCAGTGATTCAGCCC
	PEG10	ACCACCAGGTAGATCCAACCGA	TGTCAGCGTAGTGACCTCCTGT
	TMOD10	CTTCGGGCATCCAACGCAATGA	CAGTTCAAAGGCATGGACTCCAC
	HEPACAM2	TGCCACCCAATGCATCTCTGCT	TCTGCACCACTGGCTTTGTGAC
	DEPP1	GTGAGGTCTATATCTCGACTGGC	CCACTGAAACGTGCGGTGATGT
	NCOA6	TCCTCTCTGGGCTCCATATAC	GCTGGGTTCATTTGTCTGTTC

### Sheet: Supp Table 5 Antibodies
	Antibodies		Purpose	Antibody	Source	Identiifer
	Mouse	MafA	IF (paraffin)	Rabbit anti-MAFA	Bethyl	IHC-00352
	Human	MafA	WB	Rabbit anti-MAFA	Cell Signaling	79737
		MafB	WB	Rabbit anti-MAFB	Sigma	HPA 00563
		bActin	WB	Mouse anti-bActin	EMG Millipore	MAB1501
		SST	IF (paraffin)	Rat anti-SST	R&D	MAB2358
		MafB	IF (paraffin)	Rabbit anti-MAFB	Cell Signaling	41019S
	Both	Insulin	IF (paraffin)	Guinea pig anti-Insulin	Thermo Fisher	PA1 26938; RRID:AB_794668
		Gastrin	IF (paraffin)	Rabbit anti-Gastrin	Biogenex	PU019-5UP
		DAPI	IF (paraffin)	DAPI Fluoromount-G mounting medium	SouthernBiotech	0100-20

### Sheet: Supp Table 6 Probes
	Gene	Probe sequence
	human INSULIN	- 135CGGAAATTGCAGCCTCAGCCCCCAGC
	human GASTRIN (wt)	-1825GTTGAAATTGTCATCCCTCATGTAACC
		-1525TATTCCATCTGCTGAGTCACCGTGTCC
		-1411CATTAATTCTCAGCAAGGCTGGCTGTC
	human GASTRIN (mutant)	-1525TATTCCATCCCGGGGTCACCGTGTCC
